# Serotonin, norepinephrine and acetylcholine differentially affect astrocytic potassium clearance to modulate somatosensory signaling in male mice

**DOI:** 10.1101/2019.12.14.876458

**Authors:** Caitlin A. Wotton, Cassidy D. Cross, Lane K. Bekar

## Abstract

Changes in extracellular potassium ([K^+^]_e_) modulate neuronal networks via changes in membrane potential, voltage-gated channel activity and alteration of transmission at the synapse. Given the limited extracellular space in the CNS, potassium clearance is crucial. As activity-induced potassium transients are rapidly managed by astrocytic Kir4.1 and astrocyte-specific Na^+^/K^+^-ATPase (NKA), any neurotransmitter/neuromodulator that can regulate their function may have indirect influence on network activity. Neuromodulators differentially affect cortical/thalamic networks to align sensory processing with differing behavioral states. Given serotonin (5HT), norepinephrine (NE), and acetylcholine (ACh) differentially affect spike frequency adaptation and signal fidelity (“signal-to-noise”) in somatosensory cortex, we hypothesize that [K^+^]_e_ may be differentially regulated by the different neuromodulators to exert their individual effects on network function. This study aimed to compare effects of individually applied 5HT, NE, and ACh on regulating [K^+^]_e_ in connection to effects on cortical evoked response amplitude and adaptation in male mice. Using extracellular field and K^+^ ion-selective recordings of somatosensory stimulation, we found that differential effects of 5HT, NE, and ACh on [K^+^]_e_ regulation mirrored differential effects on amplitude and adaptation. 5HT effects on transient K^+^ recovery, adaptation and field post-synaptic potential amplitude were disrupted by barium (200 µM), whereas NE and ACh effects were disrupted by ouabain (1 µM) or iodoacetate (100 µM). Considering the impact [K^+^]_e_ can have on many network functions; it seems highly efficient that neuromodulators regulate [K^+^]_e_ to exert their many effects. This study provides functional significance for astrocyte-mediated buffering of [K^+^]_e_ in neuromodulator-mediated shaping of cortical network activity.

**Significance statement:** We demonstrate that the neuromodulators serotonin, norepinephrine, and acetylcholine all have distinct effects on astrocyte-mediated extracellular potassium regulation and that these differential actions are associated with the different effects of the neuromodulators on cortical networks. By affecting astrocytic potassium regulation, long-range neuromodulatory networks can rapidly and efficiently affect broad areas of the brain. Given that neuromodulatory networks are at the core of our behavioral state and determine how we interact with our environment, these studies highlight the importance of basic astrocyte function in general cognition and psychiatric disorders.
