## Supplementary material for "Serotonin, norepinephrine and acetylcholine differentially affect astrocytic potassium clearance to modulate somatosensory signaling in male mice": Manuscript data file

### Sheet: Fig. 2
Fig. 2A									Fig. 2B									Fig. 2C									Fig. 2E
Recovery Tau (ms)									Evoked K+ response (mM)									Baseline K+ (mM)									Baseline K+ in TTX (mM)
baseline	5HT		Baseline	NE		Baseline	ACh		Baseline	5HT		Baseline	NE		Baseline	Ach		Baseline	5HT		Baseline	NE		Baseline	Ach		TTX	5HT/TTX		TTX	NE/TTX		TTX	Ach/TTX
4809.59	4060.53		4429.53	4143.95		4512.73	3423.29		0.226383	0.181903		0.633641	0.468232		0.643223	0.313382		3.61599	3.81186		3.52142	3.9356		4.04	4.21		4.78051	4.31804		2.92694	2.28025		4.45843	5.25717
3799.7	3117.19		5687.65	5277.02		4680	3425		0.473871	0.432898								3.65989	4.02972					4.88675	5.11877		5.29042	5.23765		3.2496	3.00824		4.51328	5.82265
4812.86	4409.02		5007.24	3148.27		3700.4	2634.17		0.667664	0.466868					0.499621	0.227384		3.51893	4.0441		3.06574	3.61717		3.7429	3.73025		3.95	4.18		4.4731	3.60788		4.00684	4.5405
4316.39	3800.3		5179.54	4666.5		3799.62	4166.26		0.302946	0.256299					0.570336	0.419499		3.95187	4.28508		4.04	4.84		3.55244	3.15688		4.0847	4.63743		5.12517	3.76855		3.66546	5.48645
4937.95	4094.32		4253.74	3078.94		3337.28	5486.09		0.555384	0.491263		0.594091	0.446294		1.12951	0.28413		3.61536	3.79523		4.45004	4.74514		3.73	4.47		4.16451	4.32948		4.56111	3.17611
4206.21	3725.56		2929.34	2458.45		3579	4116		0.433968	0.391109					0.369032	0.26561		3.75495	3.93621		3.26	3.8		4.25	3.97		4.23	3.68
3807.4	3518.55		4407.84	3723.44		5376.08	5080.2		0.706893	0.71641					0.489323	0.524501		3.45444	3.58388		3.13316	5.78787					4.07	3.92
4720.47	3615.95		6157.26	4322		4088	4742		1.01965	0.845293		0.7617	0.5551					3.30082	3.34567		3.58685	4.05698					4.60259	4.49702
5291.89	3462.15		2919.57	2675.71		3848	3721		0.59026	0.462776		0.6287	0.311					3.33723	3.63572		3.59524	3.77594
6700.28	5122.12								0.450477	0.365006		0.6053	0.308		0.8616	0.672		3.97382	4.06584		4.25939	4.0374
4889.6	5138.16								0.275194	0.199812		0.143255	0.030518					4.18612	4.56606
4065.43	3181.7								0.408028	0.187941		0.213337	0.12004					4.1672	4.41108
4699.04	4422.71								0.678619	0.61441		0.170373	0.129571					3.89637	4.27196
5585.49	4149.79								0.385717	0.355082		0.366456	0.297297					4.3011	4.63456
4730.36	4185.58								0.221799	0.173295								3.96283	4.61582
6189.82	4584.18								0.586097	0.469298
3207.16	3343.11								0.628859	0.511767
3308.1	2626.09								0.426495	0.340182
									0.491153	0.43995
4670.99	3919.83		4552.41	3721.59		4102.35	4088.22		0.501551	0.415872		0.457428	0.296228		0.651807	0.386644		3.77979	4.06885		3.65687	4.28846		4.03368	4.10932		4.39659	4.34995		4.06718	3.16821		4.161	5.27669
908.312	675.079		1111.88	954.081		642.438	901.628		0.194961	0.180717		0.235178	0.176386		0.260912	0.161968		0.312746	0.394426		0.493355	0.703029		0.486401	0.667751		0.458842	0.471517		0.93497	0.584772		0.400788	0.542963

### Sheet: Fig. 3
Fig. 3A																		Fig. 3B																		Fig. 3C
Recovery Tau (ms)																		Baseline K+ in TTX (mM)
Baseline	5HT		Ba	5HT/Ba		Ouab	5HT/Ouab		Baseline	NE		Ba+2	NE/Ba		Ouab	NE/Ouab		TTX	NE/TTX		Ba+2/TTX	NE/Ba/TTX		Ouab/TTX	NE/Ouab/TTX		TTX	Ach/TTX		Ba+2	Ach/Ba		Ouab	ACh/Ouab		TTX	Ba+2/TTX		TTX	Ouab/TTX
4809.59	4060.53		5451.71	4314.05		3028.25	3497.78		4429.53	4143.95		5616.96	5516.19		3462.69	4504.7		2.92694	2.28025		3.96472	2.60081		4.03	3.61		4.45843	5.25717		4.03	5.05		4.74	3.98					3.70739	3.73064
3799.7	3117.19		5088.52	6706.92		3028.25	6147.44		5687.65	5277.02		3759.99	3904.5		5637.18	3951.87		3.2496	3.00824		4.6	3.09		4.7159	4.70918		4.51328	5.82265		4.21303	5.52961		4.47021	4.12099		3.2435	3.65525		5.03923	5.75432
4812.86	4409.02		2508.51	5446.7		4489.62	6343.96		5007.24	3148.27		8010.74	7100.46		4004.48	4825.84		4.4731	3.60788		4.25	3.74		4.77893	4.47008		4.00684	4.5405		5.07	5.87		4.49939	4.7911		4.36469	3.59326		3.35572	3.69161
4316.39	3800.3		5310.9	4660.86		6815.36	3130.56		5179.54	4666.5		3581.91	3868.72		3307.49	4191.3		5.12517	3.76855		4.16768	3.65613		4.02	3.8		3.66546	5.48645					5.06	5.33		4.84	4.27		4.07511	4.3985
4937.95	4094.32		4024.73	4568.9		2543.87	5758.71		4253.74	3078.94		2839.48	6260.74					4.56111	3.17611														4.32	4.64					5.25555	6.47068
4206.21	3725.56		2159.18	2252.66					2929.34	2458.45														5.26609	5.19522														5.24244	5.9528
3807.4	3518.55		3116.36	3661.14					4407.84	3723.44
4720.47	3615.95		4676.95	6020.58					6157.26	4322
5291.89	3462.15		2582.56	3259.52					2919.57	2675.71
6700.28	5122.12
4889.6	5138.16
4065.43	3181.7
4699.04	4422.71
5585.49	4149.79
4730.36	4185.58
6189.82	4584.18
3207.16	3343.11
3308.1	2626.09
4670.99	3919.83		3879.94	4543.48		3981.07	4975.69		4552.41	3721.59		4761.82	5330.12		4102.96	4368.43		4.06718	3.16821		4.2456	3.27173		4.56218	4.35689		4.161	5.27669		4.43768	5.4832		4.61792	4.57242		4.1494	3.8395		4.44591	4.99976
908.312	675.079		1310.68	1388.35		1744.5	1536.8		1111.88	954.081		2084.35	1432.03		1065.56	379.78		0.93497	0.584772		0.264942	0.532354		0.53462	0.653392		0.400788	0.542963		0.555203	0.411965		0.28938	0.543384		0.819734	0.374109		0.838265	1.21035

### Sheet: Fig. 4
Fig. 4C
Adaptation time series normalized to average P1 amplitudes
BASELINE																				5HT																			Baseline		5HT
P1	0.9897	0.836735	1.06476	0.774322	0.882117	1.02016	1.07619	1.77278	1.18227	0.824426	0.814025	1.20275	0.91144	0.984884	0.8158	1.57684	0.791784	0.479011		1.13071	1.01346	0.842718	0.826657	1.0954	1.21452	1.44095	1.83537	1.06932	0.956995	0.735239	0.489658	1.13375	1.29376	0.607993	0.883426	0.848366	0.581713		1	0.299849	1	0.327742
P2	0.603612	0.495156	0.570437	0.175381	0.415127	0.294898	0.520051	0.673575	0.455499	0.411598	0.297343	0.210293	0.406696	0.322655	0.247359	0.401618	0.044663	0.417282		0.874666	0.767732	0.799864	0.453555	0.627696	0.641299	0.717006	1.73131	0.668712	0.75558	0.637427	0.492042	0.878122	0.570089	0.605061	1.01665	0.185863	0.524891		0.386847	0.159607	0.719309	0.313966
P3	0.488101	0.415548	0.376732	0.138828	0.408975	0.320583	0.432215	0.417547	0.325368	0.29413	0.211453	0.143221	0.446505	0.347199	0.254023	0.442286	0.0889268	0.314114		0.733509	0.542997	0.53527	0.353461	0.548135	0.618648	0.541828	0.895043	0.474895	0.499645	0.53508	0.358643	0.747701	0.544953	0.395007	0.670425	0.214724	0.410559		0.325875	0.117834	0.534474	0.162077
P4	0.468034	0.380394	0.360229	0.159335	0.349805	0.339618	0.413338	0.397342	0.33315	0.295193	0.218027	0.152611	0.500535	0.415511	0.28427	0.449743	0.153798	0.275621		0.680431	0.511821	0.527047	0.388349	0.557014	0.677964	0.54976	0.937273	0.496688	0.498421	0.554044	0.400141	0.799089	0.626525	0.451236	0.635171	0.29185	0.40384		0.330364	0.107279	0.554815	0.155678
P5	0.455389	0.355693	0.362605	0.217173	0.359289	0.400046	0.409058	0.498363	0.326998	0.296181	0.224106	0.165508	0.523359	0.431788	0.293156	0.488873	0.195016	0.249798		0.622207	0.479473	0.489378	0.401576	0.558555	0.626648	0.593202	1.05486	0.508872	0.452173	0.48278	0.527444	0.786088	0.672691	0.379566	0.560727	0.312159	0.36612		0.347355	0.10942	0.548584	0.172384
P6	0.445758	0.350611	0.352905	0.247444	0.457139	0.445477	0.44704	0.508764	0.296562	0.28792	0.206822	0.361183	0.424393	0.484272	0.261628	0.457908	0.222905	0.234029		0.601064	0.460787	0.498428	0.428644	0.631632	0.588936	0.629397	0.97054	0.570257	0.441332	0.444293	0.691286	0.629051	0.668712	0.412996	0.503144	0.348456	0.325501		0.360709	0.100821	0.546914	0.152393
P7	0.453436	0.333278	0.329958	0.293242	0.420284	0.407492	0.435615	0.522376	0.317849	0.267413	0.199498	0.488052	0.266241	0.467418	0.218906	0.395364	0.243206	0.220862		0.580337	0.442389	0.480031	0.40214	0.672607	0.517531	0.592743	0.919953	0.549956	0.41941	0.549286	0.805267	0.540484	0.686568	0.36575	0.482124	0.372673	0.293039		0.348916	0.102199	0.537349	0.158697
P8	0.458221	0.304227	0.345045	0.262677	0.436982	0.352173	0.422578	0.504897	0.315896	0.254741	0.237215	0.506778	0.252186	0.500997	0.263422	0.332716	0.247389	0.195726		0.550661	0.417789	0.461563	0.367178	0.687621	0.458531	0.578786	0.750497	0.547277	0.388571	0.484789	0.957891	0.470973	0.69656	0.339969	0.430611	0.384634	0.267665		0.344104	0.102811	0.51342	0.170263
P9	0.434101	0.301444	0.338202	0.256037	0.41628	0.32903	0.388303	0.425654	0.263068	0.224789	0.202501	0.543574	0.236582	0.495166	0.230868	0.312163	0.247758	0.176849		0.534801	0.419833	0.45659	0.391144	0.646737	0.41659	0.55059	0.673241	0.499838	0.351811	0.388148	0.948261	0.427155	0.710622	0.349221	0.362532	0.367403	0.238104		0.323465	0.105776	0.485146	0.170007
P10	0.392844	0.297716	0.507778	0.230648	0.45368	0.272638	0.364184	0.327028	0.247542	0.1911	0.201988	0.552801	0.226061	0.458378	0.231808	0.284526	0.258815	0.156798		0.508367	0.397453	0.590487	0.362384	0.625873	0.369997	0.497089	0.535717	0.442319	0.286327	0.282618	0.826287	0.414347	0.681186	0.330594	0.35112	0.382935	0.216723		0.314241	0.115794	0.450101	0.156168
BASELINE																				NE																			Baseline		NE
P1	0.876964	0.748351	1.50821	0.669692	1.34011	1.23717	0.619507													1.02415	0.937577	1.74832	0.627388	1.00457	1.15455	0.50344													1	0.356497	1	0.40286
P2	0.733157	0.563028	0.6175	0.495788	0.9388	0.885641	0.476691													0.851382	0.72728	0.797508	0.473523	0.797379	0.973957	0.522458													0.672944	0.184662	0.734784	0.178907
P3	0.587891	0.473014	0.335692	0.317284	0.556725	0.590511	0.264907													0.706326	0.644037	0.527763	0.337061	0.646227	0.757087	0.309472													0.446575	0.138765	0.561139	0.177129
P4	0.545148	0.455364	0.329463	0.250215	0.424603	0.473771	0.34873													0.640798	0.613368	0.503666	0.284413	0.589376	0.603745	0.466963													0.403899	0.100095	0.528904	0.124607
P5	0.505152	0.43948	0.348877	0.194736	0.330891	0.407584	0.326962													0.553218	0.587081	0.519684	0.231035	0.525849	0.552188	0.454002													0.364812	0.0990478	0.489008	0.120973
P6	0.475163	0.43948	0.306989	0.172399	0.310216	0.32734	0.310195													0.53584	0.573938	0.521582	0.211428	0.505194	0.502195	0.41019													0.33454	0.0992238	0.465767	0.122736
P7	0.455364	0.42889	0.282808	0.148657	0.281304	0.3049	0.277984													0.503291	0.565175	0.473243	0.201465	0.49059	0.430688	0.386276													0.311415	0.103196	0.435818	0.117678
P8	0.431422	0.43242		0.136587	0.271718	0.282838	0.269499													0.482789	0.552032		0.184788	0.447321	0.404401	0.368358													0.304081	0.112637	0.406615	0.125922
P9	0.401312	0.41124	0.244626	0.125078	0.26004	0.259389	0.25298													0.447978	0.530125	0.45915	0.179702	0.409538	0.342281	0.35579													0.279238	0.098946	0.389224	0.112419
P10	0.378473	0.871899	0.239297	0.125313	0.23886	0.232536	0.223711													0.441739	0.996724	0.375794	0.157139	0.36823	0.333441	0.341551													0.330013	0.250077	0.43066	0.264469
BASELINE																				Ach																			Baseline		ACh
P1	1.00868	0.76601	1.13066	0.675299	1.1369	1.60623	1.21594	0.460269												0.530606	0.697807	1.13621	0.698748	1.08339	1.73361	1.51753	0.602098												1	0.358873	1	0.445975
P2	0.73561	0.675843	0.881547	0.676924	0.966813	0.647619	0.51026	0.601341												0.380512	0.628456	0.96005	0.731166	0.828089	0.948185	0.446392	0.359186												0.711995	0.148257	0.660255	0.245422
P3	0.554617	0.467172	0.820004	0.533667	0.739979	0.429189	0.378753	0.154278												0.259254	0.497026	0.92142	0.635415	0.683937	0.753436	0.516141	0.203268												0.509707	0.208282	0.558737	0.242803
P4	0.471827	0.614752	0.774479	0.45994	0.72915	0.300334	0.346548	0.107248												0.239139	0.720955	0.87123	0.55889	0.599664	0.686477	0.522058	0.1277												0.475535	0.225608	0.540764	0.24746
P5	0.397307	0.314109	0.695691	0.408605	0.687361	0.271375	0.355759	0.0919767												0.246172	0.390083	0.774235	0.4863	0.556332	0.553158	0.542446	0.0946989												0.402773	0.203816	0.455428	0.209789
P6	0.394372	0.300226	0.708811	0.408605	0.656332	0.251092	0.395818	0.065425												0.211488	0.369517	0.785905	0.4863	0.578046	0.572438	0.573335	0.0660023												0.397585	0.208812	0.455379	0.230322
P7	0.309012	0.272927	0.753238	0.345403	0.610726	0.199789	0.403194	0.0458148												0.218363	0.363767	0.80121	0.417953	0.533088	0.437624	0.61917	0.0533279												0.367513	0.224782	0.430563	0.2316
P8	0.362918	0.267461	0.672298	0.324901	0.602743	0.181567	0.411559	0.0482444												0.217467	0.338716	0.706033	0.413635	0.537105	0.410422	0.593616	0.055241												0.358962	0.206307	0.409029	0.208914
P9	0.325134	0.252569	0.691526	0.319595	0.596981	0.189485	0.433319	0.0354795												0.182167	0.328172	0.686137	0.386788	0.523522	0.345256	0.531992	0.0518134												0.355511	0.21383	0.379481	0.202908
P10	0.356167	0.234072	0.659055	0.29362	0.502644	0.170613	0.37051	0.0279401												0.15952	0.31815	0.718244	0.371128	0.506113	0.397568	0.60801	0.0664805												0.326828	0.195484	0.393152	0.217793
Fig. 4C inset									Fig. 4D
Adaptation Index (fold change P1)									fEPSP amplitude (fold change P1)
baseline	5HT		Baseline	NE		Baseline	ACh		baseline	5HT		Baseline	NE		Baseline	ACh
0.466611	0.631783		0.501454	0.573707		0.434107	0.234898		0.9897	0.783193		0.876964	0.825166		1.00868	0.385057
0.359341	0.493364		0.501646	0.643307		0.377681	0.439427		0.836735	0.701978		0.748351	0.755411		0.76601	0.506393
0.393766	0.537628		0.338157	0.522299		0.739628	0.802718		1.06476	0.583715		1.50821	1.40863		1.13066	0.824537
0.220085	0.39427		0.218451	0.251173		0.419029	0.498619		0.774322	0.57259		0.669692	0.50549		0.675299	0.507076
0.413062	0.617319		0.401462	0.531078		0.67697	0.593989		0.882117	0.758737		1.34011	0.80939		1.1369	0.78621
0.351328	0.546238		0.418279	0.544443		0.293451	0.567174		1.02016	0.841245		1.23717	0.930226		1.60623	1.25806
0.42582	0.583378		0.30574	0.401673		0.400636	0.550351		1.07619	0.998082		0.619507	0.405624		1.21594	1.10126
0.475061	0.940936					0.130861	0.119746		1.77278	1.27128					0.460269	0.436938
0.320215	0.528757								1.18227	0.740676
0.280341	0.454808								0.824426	0.66287
0.222106	0.484274								0.814025	0.509269
0.347113	0.667474								1.20275	0.339165
0.364729	0.632557								0.91144	0.785302
0.435932	0.650878								0.984884	0.89613
0.253938	0.403267								0.8158	0.421131
0.396133	0.556945								1.57684	0.611911
0.189164	0.317855								0.791784	0.587627
0.249009	0.338493								0.479011	0.402928
0.342431	0.543346		0.383598	0.495383		0.434045	0.475865		1	0.692657		1	0.805705		1	0.725692
0.0887642	0.144878		0.103881	0.129642		0.195886	0.214277		0.299849	0.227013		0.356497	0.324587		0.358873	0.323641

### Sheet: Fig. 5
Fig. 5A
Adaptation time series normalized to average P1 amplitudes																														Adaptation Index
Ba													5HT/Ba												Ba2+		5HT			baseline	5HT		Ba2+	5HT/Ba2+		Ouabain	5HT/Oub
P1	0.549142	2.24141	1.03821	1.12753	0.574526	1.05461	0.613429	1.75361	1.06573	0.778495	1.10007		0.0969691	2.11956	0.705075	1.13039	0.571394	1.41231	0.416596	1.63841	1.40606	0.969282	0.802193		1.08152	0.515148	1.02439	0.589313		0.466611	0.631783		0.480273	0.111997		0.50564	0.667335
P2	0.618017	1.85817	0.751102	0.265375	0.599997	0.896354	0.418264	0.624094	0.955792	0.534761	0.50151		0.116199	1.82892	0.626583	0.399485	0.553651	1.30461	0.38571	0.937466	1.22663	0.727377	0.506181		0.729404	0.423782	0.782983	0.499302		0.359341	0.493364					0.597066	1.02002
P3	0.467919	1.71432	0.75216	0.182731	0.435776	0.838548	0.330927	0.393258	0.957198	0.505378	0.269889		0.115867	1.71005	0.571427	0.317374	0.472388	1.21993	0.296793	0.524076	1.08207	0.584835	0.264853		0.622555	0.435357	0.650878	0.486009		0.393766	0.537628		0.648399	0.50198		0.346632	0.509244
P4	0.532471	1.62334	0.693104	0.156147	0.397124	0.841911	0.261757	0.320117	0.896796	0.461817	0.216292		0.120572	1.63814	0.573898	0.298184	0.381224	1.16167	0.230557	0.453469	1.02546	0.531878	0.199085		0.581898	0.424347	0.601286	0.476134		0.220085	0.39427		0.160152	0.271299		0.598171	0.973148
P5	0.485428	1.52784	0.675384	0.154608	0.345786	0.906714	0.235662	0.264419	0.94456	0.476276	0.159101		0.133904	1.56387	0.55156	0.247723	0.372009	1.12131	0.181213	0.357599	1.02509	0.552913	0.143563		0.561434	0.423579	0.568251	0.470191		0.413062	0.617319		0.372297	0.340673		0.200462	0.255218
P6	0.466202	1.52849	0.638781	0.133107	0.334289	0.933143	0.207729	0.264617	0.934253	0.473073	0.141023		0.124587	1.52365	0.501763	0.256482	0.311233	1.08848	0.151171	0.342895	1.01202	0.572473	0.108012		0.550428	0.431149	0.544797	0.466412		0.351328	0.546238					0.315416	0.4697
P7	0.500162	1.47299	0.622527	0.136724	0.333741	0.995938	0.178698	0.222992	0.966232	0.446909	0.13102		0.0956735	1.46191	0.439418	0.245632	0.261926	1.04791	0.136573	0.315448	1.03685	0.511391	0.0946932		0.546176	0.433606	0.513403	0.461604		0.42582	0.583378		0.231202	0.188572
P8	0.44486	1.43536	0.601913	0.131615	0.31318	1.01253	0.168574	0.216337	0.903716	0.456128	0.113115		0.0984182	1.41671	0.413409	0.225391	0.250947	1.02271	0.112564	0.278954	0.996088	0.495251	0.0876223		0.527031	0.426438	0.490733	0.450998		0.475061	0.940936		0.300626	0.417865
P9	0.426627	1.42746	0.562402	0.128179	0.310702	1.02744	0.140031	0.201585	0.910335	0.44568	0.116749		0.104334	1.39574	0.426348	0.226026	0.211736	1.00891	0.0900031	0.271924	0.985097	0.337671	0.0652854		0.517927	0.430703	0.465734	0.451587		0.320215	0.528757
P10	0.380771	1.38736	0.53822	0.152882	0.280078	1.02712	0.139177	0.198215	0.918132	0.432901	0.117026		0.0984182	1.41671	0.413409	0.225391	0.250947	1.02271	0.112564	0.278954	0.996088	0.495251	0.0876223		0.506535	0.423864	0.490733	0.450998		0.280341	0.454808		0.470325	0.534338
																														0.222106	0.484274		0.196192	0.172991
OUAB													5HT/OAUB												Ouabain		5HT			0.347113	0.667474
P1	1.77895	0.682944	0.67802	0.822063	0.685684	1.35234							0.914714	1.11778	0.857279	1.27285	0.571374	1.266							1	0.46164	1	0.272191		0.364729	0.632557
P2	0.824543	0.644362	0.409406	0.657924	0.367748	0.492276							0.831858	1.12011	0.708957	1.09387	0.496052	0.717462							0.566043	0.173606	0.828051	0.241912		0.435932	0.650878
P3	0.62829	0.642428	0.34633	0.592519	0.213791	0.317903							0.70747	1.12219	0.521305	0.96961	0.334959	0.605944							0.456877	0.185922	0.710246	0.291338		0.253938	0.403267
P4	0.571362	0.631704	0.338537	0.587318	0.190309	0.300421							0.693489	1.06453	0.510865	0.974992	0.277778	0.493275							0.436609	0.183173	0.669155	0.303189		0.396133	0.556945
P5	0.469756	0.618176	0.329431	0.590203	0.172232	0.321577							0.662238	1.06076	0.4991	0.957498	0.230175	0.462518							0.416896	0.17317	0.645381	0.315428		0.189164	0.317855
P6	0.484092	0.59698	0.305262	0.586255	0.170168	0.294742							0.619267	1.02402	0.484007	0.954582	0.206955	0.438997							0.40625	0.175047	0.621304	0.315287		0.249009	0.338493
P7	0.40406	0.556015	0.339452	0.594151	0.175769	0.307436							0.651752	1.00506	0.466881	0.956601	0.202456	0.395574							0.396147	0.157783	0.613054	0.319514
P8	0.403299	0.576146	0.320981	0.59734	0.182744	0.292627							0.606362	0.937146	0.479217	0.949872	0.17938	0.391956							0.395523	0.164216	0.590656	0.30672
P9	0.401244	0.57219	0.36932	0.588837	0.186871	0.254211							0.69594	0.924161	0.456432	0.970058	0.189539	0.370902							0.395445	0.162976	0.601172	0.313941		0.342431	0.543346		0.357433	0.317464		0.427231	0.649111
P10	0.364113	0.535591	0.360969	0.588988	0.144525	0.257551							0.537644	0.922184	0.456432	0.931256	0.17967	0.350671							0.37529	0.166618	0.562976	0.306154		0.0887642	0.144878		0.167672	0.15745		0.164095	0.299935
Fig. 5B
Adaptation time series normalized to average P1 amplitudes																														Adaptation Index
Ba													NE/Ba												Ba2+		NE			Baseline	NE		Ba2+	NE/Ba2+		Ouabain	NE/Oub
P1	0.74934	0.85854	1.24418	0.501908	0.993723	1.65231							0.405746	0.695853	1.71258	0.445885	0.942004	1.79793							1	0.404006	1	0.616525		0.501454	0.573707		0.35202	0.446704		0.417188	0.406737
P2	0.479821	1.93484	0.811895	0.0461537	0.822211	0.600523							0.587125	0.38859	1.45846	0.62415	0.730249	1.31365							0.782574	0.632023	0.850371	0.431867		0.501646	0.643307		0.276898	0.208968		0.46645	0.54431
P3	0.425115	0.105752	0.557509	0.403713	0.57403	0.953102							0.521078	0.308179	1.04268	0.473669	0.721951	1.14361							0.503204	0.27725	0.701861	0.332098		0.338157	0.522299		0.497842	0.832466		0.550658	0.639284
P4	0.393876	0.0574215	0.502464	0.352513	0.549849	0.880166							0.512663	0.25274	0.910589	0.400541	0.660159	1.01608							0.456048	0.269932	0.625461	0.295742		0.218451	0.251173		0.264353	0.356308		0.207456	0.226703
P5	0.351822	0.0753252	0.430072	0.330225	0.489713	0.86203							0.460428	0.197695	0.826442	0.331635	0.622372	0.961064							0.423198	0.257604	0.566606	0.292849		0.401462	0.531078		0.557701	0.637293
P6	0.331601	0.0507424	0.475955	0.286805	0.539966	0.797964							0.428891	0.178082	0.747375	0.321855	0.645044	0.879656							0.413839	0.253795	0.533484	0.268353		0.418279	0.544443		0.823522	0.929146
P7	0.322911	0.0492582	0.447317	0.269247	0.548587	0.838441							0.429151	0.159385	0.702613	0.308741	0.585622	0.82563							0.412627	0.268942	0.501857	0.249806		0.30574	0.401673
P8	0.317766	0.0622453	0.435704	0.2396	0.497703	0.824774							0.364481	0.134673	0.67413	0.241391	0.591549	0.779632							0.396299	0.2599	0.464309	0.25611
P9	0.279806	0.0732843	0.428044	0.239705	0.506908	0.825365							0.36612	0.133758	0.5903	0.260285	0.63293	0.752959							0.392185	0.260641	0.456058	0.239895
P10	0.265462	0.0832102	0.391623	0.211214	0.490343	0.829329							0.350402	0.127612	0.5396	0.244503	0.545761	0.690042							0.37853	0.262254	0.41632	0.211705
OUAB													NE/OAUB												Ouabain		NE
P1	0.913892	1.26339	1.18355	0.639164									0.913675	1.242	1.22957	0.614755									1	0.283245	1	0.298403
P2	0.707305	0.730176	0.788619	0.440449									0.718454	0.823481	0.870766	0.485273									0.666637	0.15463	0.724493	0.171714
P3	0.489744	0.557211	0.643216	0.289538									0.47789	0.655207	0.729358	0.32484									0.494927	0.150644	0.546824	0.181745
P4	0.417741	0.478786	0.575603	0.23057									0.380609	0.575591	0.66901	0.251297									0.425675	0.145405	0.469127	0.188479
P5	0.371033	0.444754	0.553833	0.185827									0.357779	0.529367	0.639743	0.222476									0.388862	0.154791	0.437341	0.18433
P6	0.382072	0.430621	0.518242	0.163673									0.353033	0.525267	0.618994	0.186153									0.373652	0.150902	0.420861	0.191351
P7	0.352101	0.415581	0.491762	0.153498									0.357097	0.488309	0.588631	0.158303									0.353235	0.144883	0.398085	0.185853
P8	0.344331	0.396243	0.486319	0.143459									0.332771	0.466489	0.584676	0.138404									0.342588	0.145136	0.380585	0.19146
P9	0.357842	0.387111	0.458709	0.12545									0.338186	0.430121	0.549787	0.139614									0.332278	0.144248	0.364427	0.173112		0.383598	0.495383		0.462056	0.568481		0.410438	0.454259
P10	0.332526	0.357568	0.439622	0.134638									0.344818	0.404958	0.502594	0.133965									0.316088	0.129326	0.346584	0.155945		0.103881	0.129642		0.212868	0.280571		0.146112	0.179243

### Sheet: Fig. 6
Fig. 6A									Fig. 6B									Fig. 6C									Fig. 6D
fEPSP amplitude (fold change P1)
BASELINE	5HT		Ba	5HT/Ba		OUAB	5HT/OAUB		BASELINE	NE		Ba	NE/Ba		OUAB	NE/OAUB		BASELINE	Ach		Ba	ACH/Ba		OUAB	ACh/OUAB		con	Barium		con	ouabain
0.9897	0.783193		0.507748	0.0906487		1.77895	0.619243		0.876964	0.825166		0.74934	0.287869		0.913892	0.832202		1.00868	0.385057		1.65166	0.255955		0.827406	0.661925		1.09709	0.703209
0.836735	0.701978		2.07246	1.98141		0.682944	0.756713		0.748351	0.755411		0.85854	0.493695		1.26339	1.13125		0.76601	0.506393		0.6623	0.364894		0.637131	0.411291					0.970671	1.01816
1.06476	0.583715		0.959954	0.659119		0.67802	0.58036		1.50821	1.40863		1.24418	1.21504		1.18355	1.11993		1.13066	0.824537		1.32491	0.738113		0.657733	0.483778		1.45113	1.25158		1.07013	0.828652
0.774322	0.57259					0.822063	0.861694		0.669692	0.50549		0.501908	0.316347		0.639164	0.559937		0.675299	0.507076		0.946551	0.63309		1.30538	1.26266		1.22009	1.24703		1.02323	1.05607
0.882117	0.758737		1.04254	1.05672		0.685684	0.386809		1.34011	0.80939		0.993723	0.668335					1.1369	0.78621		0.974697	0.911036		1.01168	0.707362		0.991438	0.643458		0.906464	0.740029
1.02016	0.841245		0.531219	0.534151		1.35234	0.857057		1.23717	0.930226		1.65231	1.2756					1.60623	1.25806		0.422404	0.305211		1.56067	1.40541		0.949199	1.18114		1.9998	1.50031
1.07619	0.998082		0.975114	1.32025					0.619507	0.405624								1.21594	1.10126		1.01748	0.715176					0.944955	0.569541		0.77634	0.822642
1.77278	1.27128		0.56719	0.389442														0.460269	0.436938								0.97501	0.978731		1.50621	1.61331
1.18227	0.740676		1.62142	1.53162																							1.6097	1.81371		1.13376	1.16779
0.824426	0.66287																										0.356576	0.244887		1.05425	1.05397
0.814025	0.509269		0.985396	1.31441																							1.12526	1.18443		0.581105	0.57691
1.20275	0.339165		0.719813	0.906105																							0.776414	0.85393		0.570103	0.481774
0.91144	0.785302		1.01714	0.749907																							1.12455	1.29232		0.659477	0.342347
0.984884	0.89613																										0.940674	0.843884		0.907324	0.328423
0.8158	0.421131																										1.26661	1.40116		1.10351	0.744497
1.57684	0.611911																										0.68304	0.565233		0.808675	0.468893
0.791784	0.587627																										0.68042	0.715163		0.928943	1.00299
0.479011	0.402928																										0.952277	1.01183
																											1.77353	1.68784
																											0.863807	1.89865
																											1.32088	1.15749
1	0.692657		1	0.957616		1	0.676979		1	0.805705		1	0.709482		1	0.910829		1	0.725692		1	0.560496		1	0.822071		0.542053	0.541545
0.299849	0.227013		0.476316	0.550902		0.46164	0.184268		0.356497	0.324587		0.404006	0.437413		0.283245	0.271794		0.358873	0.323641		0.404493	0.251594		0.370501	0.413857		1.1865	0.936087
																											0.869162	0.712592
																											0.912361	0.770099
																											0.492022	0.301298
																											0.895253	0.800319
																											1	0.973353		1	0.859173
																											0.326941	0.426691		0.353928	0.378641

### Sheet: Fig. 7
Fig. 7A
Adaptation time series normalized to average P1 amplitudes
Baseline															1mM														baseline		1mM
P1	0.958963	1.44131	0.942078	1.24124	0.91436	0.969796	0.835111	0.738073	0.780198	1.27346	1.11468	0.920095	0.870642		0.789268	1.30657	1.29136	0.910986	1.1587	1.06361	0.884361	1.07692	0.764967	1.75038	0.633752	0.696077	0.673044		1	0.208445	1	0.320345
P2	0.517027	1.00111	0.999662	0.651309	0.836934	0.636662	0.994993	0.661241	0.522005	0.520059	0.602358	0.68473	0.802602		1.02485	0.941412	1.05891	1.03688	0.901108	1.03308	1.09543	0.919426	0.937155	0.780947	0.882463	1.18454	0.984301		0.725437	0.18338	0.983116	0.104761
P3	0.454319	0.762157	0.847819	0.62962	0.730836	0.567674	0.744874	0.546043	0.425363	0.482532	0.450637	0.564404	0.52099		0.993223	0.867176	0.931149	0.821503	0.765285	0.819401	1.03327	0.845475	0.738605	0.644111	0.731791	1.11202	0.842425		0.594405	0.137107	0.857341	0.131247
P4	0.435216	0.672414	0.83835	0.577002	0.667247	0.60841	0.692842	0.520683	0.372278	0.477216	0.488746	0.561634	0.526326		0.919428	0.796215	0.939249	0.658664	0.675421	0.787215	1.0227	0.728753	0.57942	0.613892	0.661144	1.11475	0.77708		0.572182	0.124295	0.790303	0.164556
P5	0.424419	0.630195	0.839702	0.502011	0.647503	0.579501	0.625417	0.533094	0.353675	0.507863	0.497082	0.50554	0.376906		0.856175	0.804949	0.906112	0.578462	0.682191	0.768887	0.952285	0.63429	0.502072	0.63053	0.628634	0.941257	0.68436		0.540224	0.128646	0.736169	0.146123
P6	0.419601	0.598806	0.818735	0.485626	0.611498	0.582129	0.626848	0.468615	0.316697	0.485972	0.518237	0.470568	0.336654		0.871084	0.720888	0.909057	0.478601	0.605936	0.769781	0.870632	0.565673	0.435083	0.586729	0.609054	0.916667	0.666405		0.518461	0.132767	0.692738	0.163802
P7	0.385382	0.576702	0.854921	0.416838	0.578978	0.63502	0.585122	0.456475	0.302632	0.498794	0.506252	0.440039	0.331165		0.856175	0.672125	0.913476	0.454593	0.586513	0.81359	0.773185	0.51021	0.414019	0.565677	0.579556	0.809995	0.684066		0.505255	0.14613	0.664091	0.16022
P8	0.378322	0.550177	0.827528	0.391427	0.552962	0.618265	0.534812	0.432086	0.257486	0.450634	0.496963	0.441482	0.321102		0.823042	0.659025	0.872607	0.412317	0.572425	0.816272	0.77621	0.499779	0.383633	0.52663	0.605189	0.782104	0.619898		0.481019	0.144628	0.642241	0.161758
P9	0.392027	0.52763	0.819412	0.329825	0.527178	0.588699	0.498808	0.413957	0.256352	0.405602	0.470406	0.385042	0.307837		0.808735	0.661208	0.868189	0.336639	0.580222	0.791685	0.726142	0.459161	0.35221	0.544626	0.582369	0.759563	0.584576		0.455598	0.145224	0.61964	0.170035
P10	0.392027	0.518789	0.75279	0.306511	0.520253	0.599869	0.49743	0.380576	0.202586	0.387152	0.428367	0.357341	0.30677		0.808735	0.618632	0.834315	0.346207	0.522671	0.794367	0.669056	0.417219	0.304903	0.532742	0.571116	0.657787	0.563972		0.434651	0.143323	0.587825	0.168404
Baseline															6mM														baseline		6mM
P1	0.992114	0.669864	0.969118	1.49768	0.871226										0.890016	0.607438	0.900218	1.58111	1.02122										1	0.305889	1	0.358573
P2	0.59383	0.317905	0.376501	0.408	0.396306										0.415525	0.4767	0.273135	0.410112	0.562348										0.418508	0.103955	0.427564	0.105923
P3	0.441052	0.242687	0.281536	0.383292	0.408956										0.384419	0.30952	0.266306	0.399631	0.566997										0.351505	0.0852448	0.385375	0.115241
P4	0.474758	0.321558	0.284001	0.26841	0.475686										0.343684	0.229592	0.279009	0.379513	0.688948										0.364883	0.102562	0.384149	0.179933
P5	0.520082	0.344268	0.309184	0.281795	0.544055										0.362323	0.226142	0.279896	0.37648	0.623552										0.399877	0.122981	0.373679	0.152591
P6	0.574199	0.402128	0.342188	0.306992	0.528967										0.38061	0.304545	0.275126	0.40785	0.634785										0.430895	0.116407	0.400583	0.141656
P7	0.521007	0.379176	0.341855	0.311227	0.518601										0.407675	0.318508	0.288327	0.391196	0.632317										0.414373	0.0992108	0.407605	0.135028
P8	0.548078	0.396113	0.326934	0.307315	0.560188										0.419216	0.314969	0.28217	0.371706	0.566296										0.427726	0.120092	0.390872	0.111267
P9	0.480308	0.380862	0.278676	0.268479	0.478742										0.380095	0.293904	0.280617	0.347622	0.590298										0.377413	0.103057	0.378507	0.125052
P10	0.361565	0.220959	0.282295	0.353275	0.326779										0.439979	0.271723	0.274682	0.293604	0.536248										0.308975	0.0581028	0.363247	0.119256
Fig. 7B						Fig. 7C						Fig. 7D															Fig. 7E
Adaptation Index						Evoked K+ recovery Tau (ms)						Correlation of changes in adaptation with changes in tau going from 3 mM to 1 mM bath K+															Control Adaptation				Adaptation in 1 mM K+
3 mM	1 mM		3 mM	6 mM		3 mM	1 mM		3 mM	6 mM		Adaptation (fold change)	Tau (fold change)														22	28	34		22	28	34
0.422038	0.884605		0.501653	0.392614		3601.22	3194.36		4148	5517		1.63856	0.805264														0.333418	0.508757	0.752312		0.434666	0.44463	0.483058
0.648664	0.74907		0.333962	0.305067		4077	4281		4289	3654		1.02529	0.956277														0.483533	0.597993	0.747935		0.755299	0.851584	0.892795
0.844324	0.914785		0.313685	0.277697		4601	3704		3667.61	4839.2		1.18611	0.890922														0.091154	0.237021	0.333429		0.812301	0.969299	0.311575
0.476685	0.569319		0.320976	0.375302		3500.39	3347.34		3331.52	3780.8		0.782641	1.32671														0.6271	0.712803	1.02431		0.450108	0.649917	0.410143
0.630377	0.654641		0.47092	0.600199		4114.91	3666.07		3795.2	3977.51		0.885271	1.31944														0.341597	0.569958	0.819044		0.471257	0.334004	0.415168
0.601803	0.821586					3269.52	2538.25					1.16925	1.13486														0.209138	0.514653	0.434384		0.508796	0.63217	0.619867
0.644572	0.879879					4195.7	2765.11					1.27452	1.04804
0.490308	0.619998
0.334342	0.516344
0.468425	0.602876
0.49545	0.650146
0.490087	0.919854
0.425595	0.711898
0.536359	0.730385		0.388239	0.390176		3908.53	3356.59		3846.27	4353.7																	0.347657	0.523531	0.685236		0.572071	0.646934	0.522101
0.133088	0.140658		0.0904537	0.12672		465.888	593.989		382.933	798.169																	0.190668	0.158688	0.256126		0.166856	0.238696	0.208224

### Sheet: Fig. 8
Fig. 8B															Fig. 8C
Recovery Tau (ms)					Adaptation					fEPSP (fold change P1)					Recovery Tau (ms)					Adaptation					fEPSP (fold change P1)
Baseline	5HT	IDA	IDA/5HT		baseline	5HT	IDA	IDA/5HT		Baseline	5HT	IDA	IDA/5HT		Baseline	NE	IDA	IDA/NE		Baseline	NE	IDA	IDA/NE		Baseline	NE	IDA	IDA/NE
4809.59	4060.53	4797.13	4210.26		0.466611	0.631783	0.167085	0.141307		0.9897	0.783193	0.751429	0.21996		4429.53	4143.95	3044.93	3884.73		0.501454	0.573707	0.862807	1.06243		0.876964	0.825166	0.885237	0.519405
3799.7	3117.19	6500.34	5351.1		0.359341	0.493364	0.381283	0.883117		0.836735	0.701978	1.23545	0.694504		5687.65	5277.02	3082.1	3649.75		0.501646	0.643307	0.626883	0.372154		0.748351	0.755411	0.997134	0.633109
4812.86	4409.02	5554.55	6128.16		0.393766	0.537628	0.250788	0.636203		1.06476	0.583715	0.883688	0.667103		5007.24	3148.27	4364.51	3721.48		0.338157	0.522299	0.98377	0.557857		1.50821	1.40863	0.990236	0.756167
4316.39	3800.3	7109.18	5455.01		0.220085	0.39427	0.545085	0.616283		0.774322	0.57259	1.08746	0.547184		5179.54	4666.5	3087.1	3760.31		0.218451	0.251173	0.293624	0.112929		0.669692	0.50549	0.450034	0.223263
4937.95	4094.32	4583.93	4760.49		0.413062	0.617319	0.593616	0.628673		0.882117	0.758737	1.07955	0.516958		4253.74	3078.94	4459.64	5806.4		0.401462	0.531078	0.866419	0.470219		1.34011	0.80939	1.36549	0.904729
4206.21	3725.56	3308.98	2939.62		0.351328	0.546238	0.403731	0.766526		1.02016	0.841245	0.962423	0.489995		2929.34	2458.45	5610	5428.8		0.418279	0.544443	1.08042	0.441398		1.23717	0.930226	1.31187	1.17427
3807.4	3518.55	4376.13	4531.34		0.42582	0.583378				1.07619	0.998082				4407.84	3723.44	4218.78	4696.68		0.30574	0.401673				0.619507	0.405624
4720.47	3615.95				0.475061	0.940936				1.77278	1.27128				6157.26	4322
5291.89	3462.15				0.320215	0.528757				1.18227	0.740676				2919.57	2675.71
6700.28	5122.12				0.280341	0.454808				0.824426	0.66287
4889.6	5138.16				0.222106	0.484274				0.814025	0.509269
4065.43	3181.7				0.347113	0.667474				1.20275	0.339165
4699.04	4422.71				0.364729	0.632557				0.91144	0.785302
5585.49	4149.79				0.435932	0.650878				0.984884	0.89613
4730.36	4185.58				0.253938	0.403267				0.8158	0.421131
6189.82	4584.18				0.396133	0.556945				1.57684	0.611911
3207.16	3343.11				0.189164	0.317855				0.791784	0.587627
3308.1	2626.09				0.249009	0.338493				0.479011	0.402928
4670.99	3919.83	5175.75	4768		0.342431	0.543346	0.390265	0.612018		1	0.692657	1	0.522617		4552.41	3721.59	3981.01	4421.16		0.383598	0.495383	0.785654	0.502831		1	0.805705	1	0.701824
908.312	675.079	1307.29	1030.54		0.0887642	0.144878	0.164223	0.25291		0.299849	0.227013	0.170964	0.169542		1111.88	954.081	963.473	896.219		0.103881	0.129642	0.284927	0.313087		0.356497	0.324587	0.33063	0.32691
